# Comparative transcriptomic analysis reveals translationally relevant processes in mouse models of malaria

**DOI:** 10.1101/2021.05.11.443626

**Authors:** Athina Georgiadou, Claire Dunican, Pablo Soro-Barrio, Hyun Jae Lee, Myrsini Kaforou, Aubrey J. Cunnington

**Affiliations:** Section of Paediatric Infectious Disease, Department of Infectious Disease, Imperial College London, London, UK; Centre for Paediatrics and Child Health, Imperial College London, London, UK; Institute for Molecular Bioscience, University of Queensland, Brisbane, Queensland, Australia

## Abstract

Recent initiatives to improve translation of findings from animal models to human disease have focussed on reproducibility but quantifying the relevance of animal models remains a challenge. Here we use comparative transcriptomics of blood to evaluate the systemic host response and its concordance between humans with different clinical manifestations of malaria and five commonly used mouse models. *Plasmodium yoelii* 17XL infection of mice most closely reproduces the profile of gene expression changes seen in the major human severe malaria syndromes, accompanied by high parasite biomass, severe anemia, hyperlactatemia, and cerebral microvascular pathology. However, there is also considerable discordance of changes in gene expression between species and across all models, indicating that the relevance of biological mechanisms of interest in each model should be assessed before conducting experiments. Our data will aid selection of appropriate models for translational malaria research, and the approach is generalizable to other disease models.
