## Supplementary File 6 Discordance Concordance for "Comparative transcriptomic analysis reveals translationally relevant processes in mouse models of malaria"

### Sheet: Key
Table Column Name Key
Description: Results of the discordanct-concordant analysis giving the number and percentage of genes whose logFC is in the same (Concordant Direction, Concordant Direction (%)) or different (Discordant Direction, Discordant Direction (%)) direction (positive or negative values) between each differential expression analysis comparison performed in the human dataset and each of the mouse models. L…
CM	Cerebral Malaria
SA	Severe Anaemia
UM	Uncomplicated Malaria
H	Healthy
HL	Hyperlactatemia
CH	Cerebral Malaria + Hyperlactatemia
HL-UM	Human HL-UM comparison was compared to the mouse late-early
CM-UM	Human CM-UM comparison was compared to the mouse late-early
CH-UM	Human CH-UM comparison was compared to the mouse late-early
UM-H	Human UM-H comparison was compared to the mouse early-healthy
CM-UM	Human CM-UM comparison was compared to the mouse late-early
SA-UM	Human SA-UM comparison was compared to the mouse late-early
NK65	Mouse model: Plasmodium berghei NK65
PbANKA	Mouse model: Plasmodium berghei ANKA
Pcas	Mouse model: Plasmodium chabaudi AS
Py17XL	Mouse model: Plasmoium yoelii 17XL
Py17XNL	Mouse model: Plasmodium yoelii 17XNL
Tab Name Key
Human RNASeq	RNASeq human dataset from: Lee, H.J. et al., 2018
Idaghdour et al., 2012	The human microarray data from: Idaghdour et al., 2012
Boldt et al., 2019	The human U133A microarray data from: Boldt, A.B., Van Tong, H., Grobusch, M.P., Kalmbach, Y., Ella, A.D., Kombila, M., Meyer, C.G., Kun, J.F., Kremsner, P.G. & Velavan, T.P. (2019). The blood transcriptome of childhood malaria. EBioMedicine, 40, 614-625.

### Sheet: Human RNASeq
Human: HL-UM
Mouse Model	Concordant Direction	Discordant Direction	Concordant Direction (%)	Discordant Direction (%)
NK65	43	17	71.6667	28.3333
PbANKA	35	25	58.3333	41.6667
Pcas	32	28	53.3333	46.6667
Py17XL	35	25	58.3333	41.6667
Py17XNL	26	34	43.3333	56.6667
Human: CM-UM
Mouse Model	Concordant Direction	Discordant Direction	Concordant Direction (%)	Discordant Direction (%)
NK65	18	14	56.25	43.75
PbANKA	19	13	59.375	40.625
Pcas	11	21	34.375	65.625
Py17XL	19	13	59.375	40.625
Py17XNL	14	18	43.75	56.25
Human: CH-UM
Mouse Model	Concordant Direction	Discordant Direction	Concordant Direction (%)	Discordant Direction (%)
NK65	59	41	59	41
PbANKA	55	45	55	45
Pcas	49	51	49	51
Py17XL	53	47	53	47
Py17XNL	49	51	49	51

### Sheet: Boldt et al., 2019
Human: UM-H
Mouse Model	Concordant Direction	Discordant Direction	Concordant Direction (%)	Discordant Direction (%)
NK65	95	67	58.642	41.358
PbANKA	67	95	41.358	58.642
Pcas	111	51	68.5185	31.4815
Py17XL	70	92	43.2099	56.7901
Py17XNL	107	55	66.0494	33.9506
Human: CM-UM
Mouse Model	Concordant Direction	Discordant Direction	Concordant Direction (%)	Discordant Direction (%)
NK65	33	35	48.5294	51.4706
PbANKA	41	27	60.2941	39.7059
Pcas	30	38	44.1176	55.8824
Py17XL	46	22	67.6471	32.3529
Py17XNL	22	46	32.3529	67.6471
Human: SA-UM
Mouse Model	Concordant Direction	Discordant Direction	Concordant Direction (%)	Discordant Direction (%)
NK65	28	23	54.902	45.098
PbANKA	22	29	43.1373	56.8627
Pcas	27	24	52.9412	47.0588
Py17XL	31	20	60.7843	39.2157
Py17XNL	25	26	49.0196	50.9804

### Sheet: Idaghdour et al., 2012
Human: UM-H
Mouse Model	Concordant Direction	Discordant Direction	Concordant Direction (%)	Discordant Direction (%)
NK65	179	75	70.4724	29.5276
PbANKA	186	68	73.2283	26.7717
Pcas	147	107	57.874	42.126
Py17XL	179	75	70.4724	29.5276
Py17XNL	170	84	66.9291	33.0709
