## Supplementary File 8 Euclidean Distances for "Comparative transcriptomic analysis reveals translationally relevant processes in mouse models of malaria"

### Sheet: Key
Table Column Name Key
Description: Euclidean Distances calculated between each of the human comparisons and the mouse models based off of the genes used to construct the PCA
RNASeq	RNASeq human dataset from: Lee, H.J. et al., 2018
Idaghdour et al., 2012	The human microarray data from: Idaghdour et al., 2012
Boldt	The human U133A microarray data from: Boldt, A.B., Van Tong, H., Grobusch, M.P., Kalmbach, Y., Ella, A.D., Kombila, M., Meyer, C.G., Kun, J.F., Kremsner, P.G. & Velavan, T.P. (2019). The blood transcriptome of childhood malaria. EBioMedicine, 40, 614-625.
CM	Cerebral Malaria
SA	Severe Anaemia
UM	Uncomplicated Malaria
Healthy	Healthy
HL	Hyperlactatemia
CH	Cerebral Malaria + Hyperlactatemia
Comparison	Comparison of the human to following the mouse model columns
CMUM	Human CM-UM comparison was compared to the mouse late-early
HLUM	Human HL-UM comparison was compared to the mouse late-early
CHUM	Human CH-UM comparison was compared to the mouse late-early
UMH	Human UM-H comparison was compared to the mouse early-healthy
CMUM	Human CM-UM comparison was compared to the mouse late-early
SAUM	Human SA-UM comparison was compared to the mouse late-early
NK65	Mouse model: Plasmodium berghei NK65
PbANKA	Mouse model: Plasmodium berghei ANKA
Pcas	Mouse model: Plasmodium chabaudi AS
Py17XL	Mouse model: Plasmoium yoelii 17XL
Py17XNL	Mouse model: Plasmodium yoelii 17XNL
Human_passed_filtering	The number of genes whose absolute logFC value is greater than 1 in the human comparison
orthologs	The subset of the "Human_passed_filtering" genes that were present in the mouse comparison differential expression analysis and thus were used to construct the Principal Component Analysis plots.

### Sheet: Euclidean_Distances
Human RNASeq
Comparison	PbNK65	PbANKA	PcAS	Py17XL	Py17XNL	Human_passed_filtering	orthologs
CMUM	142.751	196.556	181.211	140.499	181.897	128	32
HLUM	165.394	176.495	181.626	149.528	186.84	193	60
CHUM	173.022	174.146	176.175	161.251	184.018	260	100
Microarray: Boldt et al., 2019
Comparison	PbNK65	PbANKA	PcAS	Py17XL	Py17XNL	Human_passed_filtering	orthologs
UMH	165.371	180.052	168.461	172.65	175.815	332	162
CMUM	169.992	173.149	189.693	138.599	203.892	126	68
SAUM	160.226	184.797	188.17	107.616	182.329	86	51
Microarray: Idaghdour et al., 2012
Comparison	PbNK65	PbANKA	PcAS	Py17XL	Py17XNL	Human_passed_filtering	orthologs
UMH	168.972	180.847	177.328	167.616	178.115	516	254
