## Supplementary File 10 Mouse Lactate Measurements for "Comparative transcriptomic analysis reveals translationally relevant processes in mouse models of malaria"

### Sheet: Key
Description: Individual measurements of mouse lactate
Sample Name	The name used for the individual mouse, see Supplementary File 15, to match this to its phenotype and ENA symbol
Lactate (mmol/L)	Lactate Measurement

### Sheet: Lactate_Measurements
Sample Name	Lactate (mmol/L)
Control 1 AG003	2
Control 2 AG003	2
Control 4 AG004	3.1
NK65_M 1	3.1
NK65_M 11	11
NK65_M 12	12.2
NK65_M 14	11
NK65_M 3	3
NK65_M 5	3.2
Pb ANKA_M1	3.1
Pb ANKA_M10	4.1
Pb ANKA_M2	3.2
Pb ANKA_M5	2.7
Pb ANKA_M6	2.8
Pb ANKA_M9	2.3
Pc AS_M1	2.8
Pc AS_M10	7.1
Pc AS_M4	3
Pc AS_M5	3.1
Pc AS_M8	4.2
Pc AS_M9	5.6
Py17XL M10	19.2
Py17XL M2	3.8
Py17XL M4	3.9
Py17XL M5	3.5
Py17XL M7	17.6
Py17XL M9	20
Py NL_M2	4.3
Py NL_M3	3.7
Py NL_M4	3.6
Py NL_M7	4.7
Py NL_M8	5.3
Py NL_M9	4.9
