## Supplementary File 14 Mouse Cell Type Proportions for "Comparative transcriptomic analysis reveals translationally relevant processes in mouse models of malaria"

### Sheet: Key
Description: Cell Type percentage estimates for each individual mouse were generated using flow cytometry. To match the sample names to the ENA accession numbers please see Supplementary File 15. Gating strategy: T cells gating: CD3 +, CD19-; T helper cells: CD8a- , CD4+; cytotoxic T cells: CD8a+, CD4-; B cells: CD3-, CD19+; Monocytes: CD11b +, Ly-6G-; Neutrophils: Ly-6G+, CD11b +.
B Cells (%)	B cell type percentage
CD4+ T Cells (%)	CD4+ T cell type percentage
CD8+ T Cells (%)	CD8+ T cell type percentage
Moncoytes (%)	Monoctype cell type percentage
Neutrophils (%)	Neutrophil cell type percentage

### Sheet: Cell Type Proportions
Sample Name	B Cells (%)	CD4+ T Cells (%)	CD8+ T Cells (%)	Moncoytes (%)	Neutrophils (%)
Control1_AG003	57.7391	27.942	1.69565	9.21739	3.4058
Control2_AG003	37.5483	29.567	3.0513	24.4104	5.42305
Control4_AG004	44.8901	26.4272	12.2776	11.3359	5.06918
NK65_M1	17.8769	38.5534	3.05528	21.0033	19.5112
NK65_M11	22.2365	25.1928	18.7661	18.509	15.2956
NK65_M12	36.7481	25.0091	13.0149	18.9938	6.23405
NK65_M14	44.8992	18.4942	13.9585	17.0434	5.60476
NK65_M3	32.071	18.697	3.25742	22.2458	23.7288
NK65_M5	38.8877	20.9755	3.00891	10.4932	26.6348
PbANKA_M1	21.1801	60.8059	0.479731	8.51523	9.01895
PbANKA_M10	30.941	28.8128	0.242001	25.5358	14.4685
PbANKA_M2	32.4674	24.306	0.201661	11.981	31.0439
PbANKA_M5	42.5237	27.1801	0.414692	10.0592	19.8223
PbANKA_M6	28.1898	29.2195	0.23877	28.4286	13.9233
PbANKA_M9	33.6921	28.406	0.245232	22.6431	15.0136
PcAS_M1	47.1268	28.97	0.810682	18.9676	4.12494
PcAS_M10	45.4188	27.2991	1.60684	17.5385	8.13675
PcAS_M4	44.5516	21.2801	1.39028	26.1648	6.61323
PcAS_M5	39.347	22.6204	2.55949	29.2335	6.23962
PcAS_M8	41.9131	32.3982	0.659118	19.7566	5.27294
PcAS_M9	45.4761	33.8453	0.265289	17.16	3.25328
Py17XL_M10	34.1309	24.7856	8.65688	14.526	17.9007
Py17XL_M2	24.5003	33.3603	9.45435	19.0438	13.6413
Py17XL_M4	26.2368	37.9585	1.37058	28.2209	6.21329
Py17XL_M5	39.1212	31.5237	5.9674	12.7569	10.6308
Py17XL_M7	37.1402	18.2397	6.96083	14.016	23.6432
Py17XL_M9	28.201	21.0623	8.07539	8.33809	34.3232
PyNL_M2	49.2645	16.8673	0.150451	27.2484	6.46941
PyNL_M3	40.851	14.1031	1.57811	26.8278	16.64
PyNL_M4	52.9517	16.1002	0.591716	22.7191	7.63726
PyNL_M7	30.5395	42.2929	1.92678	19.3642	5.87669
PyNL_M8	32.4137	33.513	1.82254	25.9018	6.34891
PyNL_M9	34.2879	24.7331	1.7183	32.4395	6.82114
