## Supplementary File 15 Metadata Sample IDs Phenotypes for "Comparative transcriptomic analysis reveals translationally relevant processes in mouse models of malaria"

### Sheet: Key
Description: This file allows the reader to match the sample IDs used in these supplementary files to the phenotype as well as its European Nucleotide Archove (ENA) accession number
Sample Name	Name used in the supplementary files to refer to a specific mouse used
Phenotype	Refers to whether the mouse was culled at its models early or late stage of infection or was an uninfected control
European Nucleotide Archive Accession	Sample accession number for the european nucleotide archive
European Nucleotide Archive Unique Sample Name	Sample name for the european nucleotide archive
Mouse Model	Mouse model to which the individual belonged
control	This mouse was an uninfected control
early	This mouse was culled at its models early stage of infection
late	This mouse was culled at itws models late stage of infection
NK65	Mouse model: Plasmodium berghei NK65
PbANKA	Mouse model: Plasmodium berghei ANKA
Pcas	Mouse model: Plasmodium chabaudi AS
Py17XL	Mouse model: Plasmoium yoelii 17XL
Py17XNL	Mouse model: Plasmodium yoelii 17XNL

### Sheet: Names
Sample Name	Phenotype	Mouse Model	European Nucleotide Archive Accession	European Nucleotide Archive Unique Sample Name
Control1_AG003	control	Uninfected	ERS5947877 (SAMEA8261638)	2642_Control1_AG003
Control2_AG003	control	Uninfected	ERS5947878 (SAMEA8261639)	2642_Control2_AG003
Control4_AG004	control	Uninfected	ERS5947879 (SAMEA8261640)	2642_Control4_AG004
NK65_M1	early	NK65	ERS5947880 (SAMEA8261641)	2642_NK65_M1
NK65_M11	late	NK65	ERS5947883 (SAMEA8261644)	2642_NK65_M11
NK65_M12	late	NK65	ERS5947884 (SAMEA8261645)	2642_NK65_M12
NK65_M14	late	NK65	ERS5947885 (SAMEA8261646)	2642_NK65_M14
NK65_M3	early	NK65	ERS5947881 (SAMEA8261642)	2642_NK65_M3
NK65_M5	early	NK65	ERS5947882 (SAMEA8261643)	2642_NK65_M5
PbANKA_M1	early	PbANKA	ERS5947886 (SAMEA8261647)	2642_PbANKA_M1
PbANKA_M10	late	PbANKA	ERS5947889 (SAMEA8261650)	2642_PbANKA_M10
PbANKA_M2	early	PbANKA	ERS5947887 (SAMEA8261648)	2642_PbANKA_M2
PbANKA_M5	early	PbANKA	ERS5947888 (SAMEA8261649)	2642_PbANKA_M5
PbANKA_M6	late	PbANKA	ERS5947890 (SAMEA8261651)	2642_PbANKA_M6
PbANKA_M9	late	PbANKA	ERS5947891 (SAMEA8261652)	2642_PbANKA_M9
PcAS_M1	early	PcAS	ERS5947892 (SAMEA8261653)	2642_PcAS_M1
PcAS_M10	late	PcAS	ERS5947896 (SAMEA8261657)	2642_PcAS_M10
PcAS_M4	early	PcAS	ERS5947893 (SAMEA8261654)	2642_PcAS_M4
PcAS_M5	early	PcAS	ERS5947894 (SAMEA8261655)	2642_PcAS_M5
PcAS_M8	late	PcAS	ERS5947895 (SAMEA8261656)	2642_PcAS_M8
PcAS_M9	late	PcAS	ERS5947897 (SAMEA8261658)	2642_PcAS_M9
Py17XL_M10	late	Py17XL	ERS5947903 (SAMEA8261664)	2642_Py17XL_M10
Py17XL_M2	early	Py17XL	ERS5947898 (SAMEA8261659)	2642_Py17XL_M2
Py17XL_M4	early	Py17XL	ERS5947899 (SAMEA8261660)	2642_Py17XL_M4
Py17XL_M5	early	Py17XL	ERS5947900 (SAMEA8261661)	2642_Py17XL_M5
Py17XL_M7	late	Py17XL	ERS5947901 (SAMEA8261662)	2642_Py17XL_M7
Py17XL_M9	late	Py17XL	ERS5947902 (SAMEA8261663)	2642_Py17XL_M9
PyNL_M2	early	PyNL	ERS5947904 (SAMEA8261665)	2642_PyNL_M2
PyNL_M3	early	PyNL	ERS5947905 (SAMEA8261666)	2642_PyNL_M3
PyNL_M4	early	PyNL	ERS5947906 (SAMEA8261667)	2642_PyNL_M4
PyNL_M7	late	PyNL	ERS5947907 (SAMEA8261669)	2642_PyNL_M7
PyNL_M8	late	PyNL	ERS5947908 (SAMEA8261670)	2642_PyNL_M8
PyNL_M9	late	PyNL	ERS5947909 (SAMEA8261671)	2642_PyNL_M9
