## Supplementary File 18 PCA input standardised logFC values for "Comparative transcriptomic analysis reveals translationally relevant processes in mouse models of malaria"

### Sheet: Key
Table Column Name Key
Description: The ranked standardised fold change values for each gene in each mouse model and the human comparison that was used as the input for the Principal Component Analysis (PCA).
Gene	Gene symbol
Pf----	Human comparison, H=Healthy
PbNK65	Mouse model: Plasmodium berghei NK65
PbANKA	Mouse model: Plasmodium berghei ANKA
PcAS	Mouse model: Plasmodium chabaudi AS
Py17XL	Mouse model: Plasmoium yoelii 17XL
Py17XNL	Mouse model: Plasmodium yoelii 17XNL
Tab Name Key
RNASeq	RNASeq human dataset from: Lee, H.J. et al., 2018
Idaghdour et al., 2012	The human microarray data from: Idaghdour et al., 2012
Boldt	The human U133A microarray data from: Boldt, A.B., Van Tong, H., Grobusch, M.P., Kalmbach, Y., Ella, A.D., Kombila, M., Meyer, C.G., Kun, J.F., Kremsner, P.G. & Velavan, T.P. (2019). The blood transcriptome of childhood malaria. EBioMedicine, 40, 614-625.
PCA	Principal Component Analysis
CH	Cerebral Malaria + Hyperlactatemia
CM	Cerebral Malaria
HL	Hyperlactatemia
SA	Severe Anaemia
UM	Uncomplicated Malaria

### Sheet: RNASeq_PCA_CH-UM
Gene	PfCHUM	PbNK65	PbANKA	PcAS	Py17XL	Py17XNL
MMP8	100	1.42857	1.63934	-4	5.88235	-2.7027
CYSTM1	2.7027	100	14.2857	-2	-2.32558	25
HSPA4L	16.6667	1.88679	1.66667	1.19048	-1.63934	3.84615
OLFM4	50	-1.25	4.16667	-1.16279	50	-12.5
HSPH1	25	-1.11111	-2.22222	1.04167	-1.49254	3.125
BEND4	2.32558	-2	-1.72414	1.63934	-1.28205	2.85714
MCEMP1	4	-1.28205	-1.25	-1.03093	1.25	-1.96078
P4HA1	1.53846	-1.19048	-2.7027	3.22581	1.47059	1.25
EMP1	5.55556	1.49254	2.5	4.7619	4.7619	-1.85185
IL1R2	4.54545	1.47059	2.5641	-50	1.85185	-4.34783
CLEC5A	2.27273	-1.53846	-3.22581	-2.77778	-1.17647	-4.54545
RHOB	2	3.22581	1.5625	-2.85714	2.5	-10
DNAJB1	7.69231	-1.02041	-1.33333	-1.38889	1.06383	1.51515
BAG3	10	4.7619	5.55556	-1.23457	-2	1.14943
RAB13	1.85185	-2.5	1.0101	-1.25	-4.16667	-33.3333
S100A8	3.33333	1.16279	1.26582	-2.7027	2.27273	-1.75439
SPP1	33.3333	1.92308	-4	2.63158	-2.08333	11.1111
CKS2	2.08333	1	-1.08696	1.1236	1.6129	1.47059
HDC	-14.2857	-1.33333	-1.31579	-7.14286	2.12766	-3.0303
FRY	-1.05263	1.38889	-1.20482	3.0303	-1.16279	-1.33333
HINT1	1.16279	2.77778	1.6129	1.31579	1.1236	1.06383
CHORDC1	2.17391	-1.5873	-1.53846	2.27273	-1.36986	2.12766
DNAJB4	1.23457	1.75439	2.38095	1.69492	-1.20482	2.17391
DNAJA4	3.22581	4	-1	-1.51515	-3.22581	5.55556
PLIN2	1.21951	1.0101	-1.2987	-1.0101	1.13636	1.03093
RPL39	1.47059	2.12766	1.36986	1	-3.0303	1.6129
RETN	12.5	7.69231	6.25	33.3333	-16.6667	-1.35135
LCN2	20	2.7027	2.04082	-3.33333	7.14286	-3.33333
LAPTM4B	2.77778	5	-1.07527	1.72414	-1.35135	-2.5
CACYBP	1.69492	-1.13636	-1.49254	1.40845	-1.88679	1.40845
ITGA7	1.40845	6.25	3.0303	-3.57143	5.55556	-9.09091
CLEC7A	-1.81818	-2.08333	-4.54545	-1.33333	-3.7037	2.22222
SLC5A3	1.63934	6.66667	3.7037	12.5	-1.44928	2.27273
SERPINH1	9.09091	-10	20	100	-25	-1.11111
MARCO	2.43902	20	25	4.16667	-6.66667	-1.49254
SLPI	6.66667	-1.1236	1.04167	1.6129	-1.92308	-1.72414
CCRL2	1.88679	5.55556	-1.69492	1.81818	1.66667	-1.2987
HSP90AA1	5	-1.20482	-2.08333	1.49254	1.08696	2.38095
FABP5	1.20482	3.0303	-1.05263	-1.96078	-1.42857	-1
UQCRHL	1.1236	2.63158	1.23457	1.78571	-1.51515	1.66667
FGL2	-1.66667	-1.35135	-2.77778	-1.07527	-1.03093	1.0989
LMNA	1.26582	3.57143	-1.28205	-1.5625	-1.26582	-1.31579
P4HA2	2.04082	-2.22222	50	5.88235	-7.69231	-2.63158
ABCA13	2.63158	1.96078	2.32558	-25	11.1111	50
RGS1	1.0989	-1.78571	-1.21951	1.21951	2.43902	-1.36986
IL10	4.34783	12.5	-1.13636	2.38095	20	-2.43902
CD177	11.1111	-1.07527	-3.57143	-2.08333	10	-4.7619
FLT1	1.36986	1.2987	-6.66667	2.17391	-1.02041	-100
ABCG1	-1.5873	1.04167	-1.40845	-1.36986	1.14943	1.44928
SLC7A11	1.2987	-9.09091	-1.85185	5.26316	2.85714	1.21951
LTF	7.14286	14.2857	3.44828	-1.28205	100	-1.5873
ARG1	4.7619	50	100	-2.22222	-33.3333	-16.6667
JUN	1.14943	1.31579	-3.84615	-1.06383	1.31579	-1.42857
RBM43	-1.03093	-1.66667	-2.94118	1.47059	-1.07527	1.20482
TGFBI	-1.04167	-1.6129	-1.81818	-1.66667	-1.0101	-1.1236
GRAMD1B	-3.44828	-1.17647	1.14943	1.17647	1.69492	1.04167
PDZK1IP1	-3.0303	1.85185	1.16279	-1.92308	-4	2.5641
HMOX1	2.22222	3.7037	-1.06383	-3.84615	2.77778	-3.57143
ATP9A	1.28205	4.34783	1.35135	-3.44828	-3.44828	1.63934
PFDN4	1.25	-1.0989	-1.02041	2.43902	-1.81818	1.38889
ARG2	1.31579	-7.14286	-10	-1.5873	-1.40845	-3.7037
SPINT1	-1.51515	11.1111	4.34783	2.04082	2.38095	-14.2857
HGF	1.11111	-3.33333	-1.42857	6.66667	-2.63158	5.26316
FKBP4	1.78571	-1.36986	-2.17391	-1.02041	-1.0989	1.13636
SDC4	1.42857	1.72414	-1.47059	-1.35135	1.75439	-1.17647
CD83	1.13636	-1.51515	-5.26316	1.26582	2.22222	1.0101
IFIT2	-1.96078	-3.44828	-9.09091	1.05263	-2.94118	6.66667
C15orf48	6.25	2.85714	-1.5873	-1.88679	5.26316	-1.08696
SLC39A8	1.08696	5.88235	12.5	-10	3.33333	2.77778
PID1	-1.33333	-1.23457	-1.1236	1.20482	-1.5873	-1.88679
PPARG	1.07527	-2.17391	-1.44928	1.75439	1.78571	1.16279
ASPRV1	-1.49254	1.21951	-1.51515	-8.33333	1.33333	-5
CD300LD	-3.57143	1.06383	-1.38889	-1.13636	-1.11111	-1.23457
FCER1A	-8.33333	1.03093	-3.125	1.0989	-1.05263	-3.44828
MMP9	1.75439	1.08696	-1.92308	-4.54545	1.19048	-1.26582
CA2	1.38889	2.43902	-4.7619	1.44928	-1.23457	1.81818
UPB1	1.35135	3.84615	5.88235	-6.25	-4.54545	2.94118
MMRN1	1.44928	-2.32558	1.78571	-7.69231	-1.21951	2.32558
TNIP3	3.125	8.33333	1.0989	1.2987	1.04167	-1.53846
VCAM1	3.7037	25	5	14.2857	-2.7027	20
HP	2.5641	2.04082	-1.17647	-5.55556	1.2987	-2.08333
CCR3	-1.19048	-4.54545	-7.14286	-2.5641	-6.25	7.69231
MS4A2	-2.94118	1.5625	-8.33333	3.125	-4.34783	4
RSAD2	-3.84615	1.63934	-2.12766	1.42857	-3.125	8.33333
F2RL1	-1	1.14943	1.96078	-2.94118	1.72414	-1.19048
RAB6B	1.5625	-2.94118	2.43902	-2.12766	-5	2
G0S2	1.6129	-2.27273	-2	-20	2.04082	1.5625
CPA3	-1.0101	1.69492	1.11111	9.09091	-2.17391	-3.22581
CMPK2	-1.06383	-1.26582	-7.69231	2.32558	-1	5.88235
CCL2	5.26316	1.40845	-3.33333	11.1111	-14.2857	-4.16667
PCYT1B	1.02041	1.05263	-1.03093	3.7037	-12.5	6.25
HSD11B1	2.85714	1.81818	1.75439	-1.14943	1.38889	-1.07527
CTSG	5.88235	33.3333	-33.3333	4.34783	-3.57143	2.04082
HSPB1	2.5	3.125	2.27273	16.6667	-9.09091	1.02041
ISG15	-1.17647	2.5641	-1.88679	2.5	-8.33333	7.14286
CXCL10	-2.12766	5.26316	-11.1111	1.08696	-1.53846	-1.78571
CA1	2.38095	16.6667	16.6667	1.85185	1.96078	-1.05263
IGLV4-69	4.16667	-1.44928	-2.85714	1.53846	-3.84615	1.69492
LPL	-1.72414	-4.16667	-1.19048	5	-2.5641	1.92308
CTSE	-1.92308	2.38095	-2.63158	1.11111	1.5625	1.28205

### Sheet: RNASeq_PCA_CM-UM
Gene	PfCMUM	PbNK65	PbANKA	PcAS	Py17XL	Py17XNL
ITGA9	6.66667	50	25	12.5	5.55556	16.6667
RGS1	6.25	-6.25	-3.57143	4.54545	5.26316	-4.54545
PID1	-14.2857	-4.16667	-3.22581	4.34783	-3.7037	-5.55556
SLPI	16.6667	-3.57143	3.125	5	-4.34783	-5
PHGDH	4.54545	-5.26316	-3.44828	-3.125	4.54545	3.44828
SLC7A11	3.57143	-20	-4.34783	10	6.66667	3.84615
CHIT1	3.44828	8.33333	33.3333	-5.26316	7.14286	-25
ITGAD	25	-5.88235	7.14286	-4.16667	11.1111	6.25
IL1R2	4.16667	5	6.25	-100	4.16667	-12.5
ABCA13	4.7619	6.66667	5.26316	-33.3333	25	50
IGHA2	10	-3.84615	-5.88235	3.33333	-3.33333	-3.33333
MMP9	5.55556	3.44828	-4.54545	-9.09091	3.44828	-4
VCAM1	20	33.3333	11.1111	25	-5.88235	33.3333
MMP8	33.3333	4.7619	4	-7.69231	12.5	-6.66667
OLFM4	100	-4.34783	10	-3.84615	50	-20
LTF	9.09091	25	8.33333	-4.7619	100	-4.7619
HDC	-11.1111	-4.54545	-3.7037	-20	4.7619	-7.69231
CAV2	-4	11.1111	20	5.88235	-14.2857	-5.26316
SDC1	8.33333	16.6667	3.84615	-11.1111	-3.84615	-3.57143
CTSG	50	100	-100	8.33333	-8.33333	5.88235
MS4A2	-12.5	5.55556	-16.6667	6.66667	-9.09091	11.1111
RETN	5.88235	12.5	14.2857	50	-33.3333	-4.34783
UPB1	3.22581	9.09091	12.5	-14.2857	-10	7.14286
GRAMD1B	-3.84615	-4	3.33333	4	4	3.125
IGHA1	5	-3.84615	-5.88235	3.33333	-3.33333	-3.33333
CD177	5.26316	-3.33333	-9.09091	-6.25	20	-14.2857
MAOA	-7.69231	-14.2857	50	16.6667	6.25	-100
CHI3L1	3.33333	3.22581	-4.16667	5.55556	7.69231	-10
FCER1A	-7.14286	3.125	-7.69231	3.44828	-3.125	-9.09091
LCN2	3.7037	7.69231	4.7619	-7.14286	16.6667	-8.33333
SLC14A1	-3.125	10	5	3.7037	5	-3.7037
CTSE	-4.34783	7.14286	-6.66667	3.57143	3.57143	4.16667

### Sheet: RNASeq_PCA_HL-UM
Gene	PfHLUM	PbNK65	PbANKA	PcAS	Py17XL	Py17XNL
MMP8	100	2.17391	2.43902	-5.55556	7.14286	-4.34783
UGCG	2.5	-1.69492	-1.69492	1.96078	3.22581	-2.08333
CYSTM1	3.57143	50	10	-3.22581	-3.44828	25
OLFM4	50	-2	5	-2.04082	50	-11.1111
LTF	20	12.5	4.16667	-2.27273	100	-2.63158
S100A8	5.26316	1.88679	2	-4.54545	3.33333	-3.0303
ARL4A	3.33333	4.16667	2.32558	-2.32558	2	2.85714
HP	16.6667	2.85714	-1.88679	-7.69231	2.04082	-3.7037
IL1R2	6.66667	2.22222	3.57143	-50	2.7027	-6.25
MMP9	11.1111	1.75439	-2.77778	-6.66667	1.78571	-1.96078
LCN2	33.3333	3.33333	2.94118	-4.7619	8.33333	-5.26316
MCEMP1	3.125	-2.04082	-1.96078	-1.72414	1.88679	-3.33333
ANXA3	2.08333	5.26316	2.5641	3.44828	-4.54545	-2.5
CKS2	2.32558	1.66667	-1.75439	1.85185	2.32558	2.27273
RAB13	1.78571	-3.125	1.66667	-2.22222	-5.26316	-33.3333
CHIT1	2.22222	4	25	-3.0303	4.16667	-14.2857
CA2	6.25	3.0303	-5.55556	2.63158	-1.85185	3.125
ITGA9	2	20	16.6667	8.33333	3.7037	7.14286
ARG1	8.33333	33.3333	100	-3.84615	-33.3333	-16.6667
GADD45A	1.85185	2.77778	-1.92308	1.66667	-1.75439	2.77778
EMP1	3.84615	2.27273	3.33333	7.14286	5.55556	-3.22581
SPP1	14.2857	2.63158	-4.7619	4.34783	-3.0303	10
SDC4	2.7027	2.38095	-2.17391	-2.5641	2.5641	-1.88679
RETN	9.09091	5.88235	6.66667	33.3333	-14.2857	-2.12766
SLPI	5.55556	-1.81818	1.72414	2.7027	-2.77778	-2.94118
DHCR7	2.17391	6.66667	20	-2.77778	-2.22222	4.7619
ART4	5	4.54545	9.09091	5.88235	2.17391	2.7027
VCAM1	10	16.6667	5.88235	16.6667	-3.84615	20
TMEM56	2.77778	100	14.2857	3.125	-1.72414	-8.33333
ABCA13	2.63158	2.7027	3.125	-25	11.1111	50
CTSG	25	25	-50	6.25	-4.7619	3.57143
SPINT1	-2.12766	10	5.26316	3.33333	3.57143	-12.5
IL10	3.0303	11.1111	-1.81818	4	16.6667	-4
RHAG	4.54545	8.33333	-3.44828	1.78571	-2.43902	2
HSPA4L	3.7037	2.5641	2.5	2.08333	-2.38095	5.55556
TMCC2	2.94118	7.14286	-2.38095	2.17391	9.09091	1.66667
C15orf48	7.69231	3.57143	-2.27273	-2.94118	6.66667	-1.78571
CD177	7.14286	-1.72414	-4.34783	-3.57143	10	-6.66667
CCR3	-2.38095	-4.7619	-8.33333	-4.16667	-7.69231	9.09091
SPTA1	4.16667	2.5	-6.25	2.43902	-1.66667	4.16667
LAMB3	1.81818	3.84615	-2.08333	1.69492	1.81818	1.85185
THBS1	1.69492	-1.85185	3.84615	-9.09091	2.5	-2.17391
CA1	12.5	14.2857	11.1111	2.85714	2.85714	-1.72414
PLA2G7	1.92308	-1.92308	-2.04082	-5	2.63158	-1.92308
ITGAD	4.34783	-2.32558	3.7037	-2.12766	5.88235	3.84615
HSPH1	3.44828	-1.78571	-3.0303	1.75439	-2.27273	5
ASPRV1	-1.96078	1.96078	-2.22222	-12.5	2.08333	-7.69231
RHCE	4	5.55556	-7.14286	2.38095	1.92308	2.38095
PLSCR4	1.66667	3.22581	7.69231	-5.26316	-25	-2.32558
HSD11B1	5.88235	2.43902	2.63158	-1.88679	2.12766	-1.75439
RAB6B	2.43902	-3.7037	3.22581	-3.7037	-6.25	3.44828
SERPINH1	4.7619	-9.09091	12.5	100	-20	-1.81818
AQP1	2.27273	5	-2.7027	-2	1.96078	2.22222
G0S2	2.5641	-2.94118	-2.85714	-20	2.94118	2.5641
TNIP3	2.85714	6.25	1.78571	2.5	1.69492	-2.43902
HDC	-1.88679	-2.08333	-2.12766	-11.1111	3.125	-4.54545
MAOA	2.04082	-7.69231	33.3333	10	4	-100
SERPINB10	1.72414	-3.44828	-1.85185	1.81818	-5	-1.69492
CCL2	3.22581	2.12766	-4	14.2857	-12.5	-5.88235
MDGA1	-1.75439	-4.34783	-4.54545	-1.92308	-4.34783	2.04082

### Sheet: Boldt_et_al_UM-Healthy
Gene	PfUMH	PbNK65	PbANKA	PcAS	Py17XL	Py17XNL
PID1	-3.57143	-1.38889	-0.793651	-0.699301	0.714286	1.49254
G0S2	100	12.5	6.66667	14.2857	7.69231	2.5
RNF13	-1.66667	-0.892857	-0.819672	-1.07527	0.787402	0.657895
BPGM	33.3333	-0.704225	-4.34783	1.2987	-4.34783	-0.628931
S1PR1	-1.5873	-1.31579	-0.925926	-0.892857	-1.07527	-0.980392
2003-03-01	0.862069	-6.66667	-16.6667	0.833333	-10	1.69492
EGR1	7.69231	1.63934	-0.8	33.3333	2.7027	4.54545
NR1D2	-1.92308	-3.22581	-1.17647	-2.27273	-1.49254	-1.42857
ZBTB38	-3.22581	-0.689655	-0.675676	-2.17391	-1.78571	0.680272
STAT3	1.02041	1.78571	1.49254	1.88679	1.47059	1.31579
FOS	50	2.17391	-0.684932	-0.877193	1.85185	-0.952381
AKAP12	-1.51515	-1.19048	0.833333	-1.42857	-1	-2.08333
CD3G	-25	2.08333	1.31579	-0.714286	0.813008	0.909091
ANK1	3.44828	2.12766	-1.92308	7.14286	-2.27273	6.66667
ENO3	-1.40845	-2.27273	-1.21951	0.675676	0.793651	2.12766
RBL2	-3.7037	-1.25	-1.23457	-1.66667	-1.2987	-0.847458
OPTN	0.787402	-1.85185	-3.57143	1.21951	-3.0303	0.943396
MPHOSPH10	-8.33333	0.769231	0.900901	-0.934579	-0.621118	-0.70922
ZWINT	0.952381	0.735294	-0.70922	2.22222	0.909091	1.2987
EXOC5	-1.0101	-1.06383	-0.787402	-1.16279	-0.694444	-0.769231
TSPO2	3.84615	0.636943	-2.17391	2.04082	-1.69492	1.26582
HK1	11.1111	3.7037	1.07527	1.6129	2.5641	0.819672
PTPN4	-1.23457	-1.36986	-0.892857	-1.0101	-2.04082	0.617284
PINK1	0.684932	0.70922	-1.63934	3.44828	-1.75439	2.43902
GYPB	6.25	1.05263	-2.77778	2.85714	-2.85714	2.77778
PBX3	-2.04082	6.25	7.69231	25	8.33333	11.1111
FRMD8	0.877193	0.934579	0.757576	1.75439	1.42857	0.694444
MAP3K1	-20	-0.980392	-0.75188	-1.19048	-1.16279	-0.729927
2001-03-01	-0.900901	-1.96078	-1.04167	-1.25	-1.28205	-0.813008
MFSD11	0.657895	1.40845	1.1236	0.636943	2.22222	-6.25
FOXO4	1.08696	-0.645161	-2.32558	3.84615	-2	1.96078
FZD4	5.55556	5.88235	3.125	-9.09091	9.09091	1.78571
MST1R	10	100	4	3.33333	25	7.69231
RHD	0.833333	0.621118	-2.43902	2.43902	-5	3.7037
RBBP5	-0.719424	0.943396	1.96078	0.684932	0.961538	-0.649351
TNS1	1.42857	-3.0303	-2.5641	5.55556	3.125	-0.8
RAD54B	-0.980392	10	0.775194	-1.04167	33.3333	12.5
CD180	-1.19048	-1.04167	-1.5625	-0.769231	-0.775194	-1.38889
SLC25A37	1.25	-1.20482	-8.33333	1.14943	-6.66667	0.75188
ZC3HAV1	0.763359	0.763359	0.621118	1.28205	-0.869565	1.36986
RNASE6	-1.35135	-0.869565	-0.740741	-0.819672	0.653595	-0.869565
CEP72	-2.85714	-3.33333	-0.840336	-4.54545	-1.5625	-0.970874
HMGB2	2.22222	2.77778	2.04082	-1.44928	1.11111	-0.662252
CNPPD1	2.27273	0.970874	-0.699301	0.813008	0.628931	1.0989
EMILIN2	2	1.49254	1.19048	1.17647	2.08333	1.13636
RNF10	1.14943	0.8	-2.85714	3.125	-2.5	1.88679
TMEM168	-2.5	-1.11111	-1.13636	-0.900901	-0.970874	1.1236
KIAA0100	-2.7027	0.649351	0.735294	0.694444	0.826446	-1.0101
MS4A1	-2.17391	-1.2987	-0.714286	-1.23457	-0.78125	-1.85185
HTRA1	2.43902	14.2857	-5.26316	-1.31579	100	-5.55556
MON1B	-0.854701	1.92308	0.961538	0.704225	0.746269	1.19048
TIMP2	-1.81818	5	1.28205	-1.33333	4.54545	-0.625
DMTN	1.72414	-0.952381	-33.3333	5.26316	-5.26316	3.0303
SLC1A5	2.38095	-0.653595	-0.729927	0.826446	-0.735294	0.961538
QSOX1	1.47059	-0.757576	-0.884956	0.78125	-0.884956	-1.53846
FANCG	1.49254	-0.854701	-0.917431	1.69492	0.699301	1.81818
UBTD1	0.75188	1.44928	1.40845	2.12766	3.57143	2
TMEM230	-0.740741	1.51515	1.42857	0.952381	0.671141	0.806452
COL4A3BP	-4.34783	-2.85714	-1.5873	-1.47059	-1.26582	-0.833333
CA1	2.63158	-8.33333	-50	0.735294	-14.2857	1.51515
GAS8	9.09091	20	10	2.7027	16.6667	20
MPP1	4.54545	0.826446	-1.72414	2.38095	-2.77778	3.57143
PPP2R5E	-0.649351	0.806452	-0.636943	0.657895	0.8	-1
PDP1	-0.714286	-1.5625	-0.689655	0.653595	-0.666667	-3.44828
TERF2IP	1.33333	2.63158	0.746269	-0.746269	0.819672	0.714286
CCR3	-14.2857	-2.7027	-1	-6.25	-1.36986	-14.2857
RIOK3	0.724638	-1.28205	-4.16667	1.51515	-4.7619	1.20482
RAB11FIP1	-1.1236	-0.75188	0.847458	-0.649351	0.757576	-0.892857
OAT	0.8	0.840336	0.632911	0.840336	-0.617284	0.699301
BBX	-1.6129	-0.847458	-0.719424	-1.72414	0.649351	-2.04082
KLF1	1.36986	0.675676	-4.7619	4.7619	-0.662252	5.26316
WBP2	0.826446	2.43902	0.980392	2	0.729927	3.125
TLR2	-0.666667	1.47059	2	0.990099	1.05263	2.94118
PIM2	2.77778	0.641026	0.625	0.70922	-0.943396	-1.06383
WDR45	0.671141	-1.0989	-2.22222	-0.757576	-1.19048	-0.775194
BNIP3L	1.05263	-0.793651	-3.7037	1.63934	-3.33333	1.14943
NAGK	-0.645161	-0.909091	-1.53846	0.719424	0.680272	-1.02041
VAT1	0.735294	-2.94118	-5.55556	-1.53846	1.03093	-0.671141
PTTG1	0.884956	-0.917431	-1.85185	1.08696	-1.21951	-0.763359
PPP1R15A	7.14286	1.6129	-1.05263	12.5	-0.724638	7.14286
FECH	3.0303	-0.617284	-6.25	1.81818	-5.55556	1.07527
TNFRSF12A	6.66667	-0.628931	-0.653595	-4.34783	0.657895	-5
DIP2A	-2.08333	0.666667	-0.990099	-0.625	0.833333	2.38095
ZFP36	0.793651	-4	-0.641026	-0.970874	-0.925926	-0.740741
TK1	0.840336	11.1111	12.5	1.38889	7.14286	5.88235
NUCB1	0.632911	1.26582	0.877193	1.13636	0.632911	1.35135
EXD2	0.909091	-4.54545	-1.66667	-0.961538	-1.06383	-1.63934
2008-03-01	3.125	-0.900901	-2.63158	3.0303	-1.13636	2.7027
PRTN3	5.26316	25	11.1111	20	50	16.6667
CLASRP	1.21951	1.16279	1.44928	0.75188	1.17647	-0.621118
MINPP1	1.13636	0.819672	0.826446	-0.621118	0.719424	0.862069
GGTLC2	0.943396	9.09091	14.2857	1.02041	0.625	1.23457
GPX1	4	1.08696	-1.51515	3.22581	-2.17391	2.85714
DDX58	-1.04167	1.81818	3.0303	-0.628931	1.63934	-1.6129
CRIP1	-1.5625	5.55556	2.38095	2.63158	5.88235	2.22222
CCNB1	0.769231	16.6667	2.94118	2.77778	11.1111	8.33333
HGSNAT	-1.20482	1.66667	1.06383	-0.909091	0.862069	-0.645161
LIMD2	-0.775194	1.1236	1.25	1.20482	1.0101	0.78125
PIP4K2A	0.621118	-0.884956	-0.934579	0.724638	-0.892857	0.877193
SLC29A3	-5	4.7619	3.22581	1.03093	3.84615	-1.92308
VNN1	1.44928	-50	-100	-100	-2.38095	-100
SPIN1	-0.662252	-0.990099	-1.0989	-1.26582	-1.20482	-1.5873
RAPGEF6	5.88235	-2.04082	-1.11111	-0.666667	-1.08696	-1.08696
LGALS13	-1.26582	2.5	1.08696	1.85185	1.25	0.925926
ABLIM1	-0.729927	-0.684932	0.617284	0.645161	-0.636943	-1.03093
PKMYT1	0.961538	0.787402	0.628931	-0.884956	1.88679	2.17391
MAPK3	0.689655	-0.746269	0.662252	0.632911	0.740741	-1.47059
MMD	-0.641026	-0.719424	0.854701	0.787402	0.917431	-4.16667
USF2	0.704225	1.35135	0.862069	1.06383	0.769231	1.11111
SNCA	2.32558	-0.729927	-5.88235	1.49254	-3.7037	1.17647
SF3B1	-0.617284	-1.88679	-1.0101	-1.36986	-1.33333	-0.719424
FOXN2	-16.6667	-1.07527	0.671141	-0.980392	-0.675676	0.787402
ACP6	0.70922	-1.72414	-1.2987	-0.793651	1.0989	-1.75439
AP1G1	-1.06383	1.17647	1.38889	0.925926	0.854701	-0.684932
C11orf68	-0.628931	3.125	3.44828	2.94118	2.32558	0.840336
C14orf132	-1.53846	33.3333	-25	50	20	50
FCHO1	-0.675676	0.862069	1.02041	1.96078	1.5873	-0.704225
NCF2	-1.0989	1.5873	1.33333	0.847458	1.23457	0.854701
NDUFC1	-4.16667	-3.84615	-9.09091	-5.88235	-2.12766	-1.21951
DDX21	1.69492	-0.740741	-0.645161	-0.689655	-0.75188	-0.636943
HMBS	0.680272	1.0101	-2.5	10	-1.66667	25
TXNIP	-0.917431	0.714286	0.769231	0.806452	-0.806452	-0.666667
EPB42	1.96078	1.21951	-1.78571	8.33333	-2.94118	10
FNBP4	-1.11111	0.625	1.36986	0.869565	-0.689655	-0.641026
C3AR1	-1.16279	5.26316	1.20482	-1.78571	6.25	0.653595
TSPAN14	0.757576	0.671141	0.943396	0.943396	0.952381	0.632911
MAP3K14	-0.847458	-0.657895	0.680272	1.92308	0.990099	0.735294
CTNNB1	1.63934	-0.813008	0.724638	-0.729927	0.641026	-0.757576
PPP4C	-0.625	2.5641	1.6129	1.11111	1.31579	0.793651
CKS2	0.970874	2.38095	1.81818	0.662252	1.35135	1.05263
TUBB2A	12.5	1.75439	0.952381	4.16667	2.63158	0.917431
HIST1H1C	0.694444	2	1.26582	7.69231	2.43902	1.25
TNFRSF1A	-1.2987	4.34783	4.54545	-1.5625	4	-1.33333
GCLC	0.892857	-3.44828	-1.14943	-0.8	-1.72414	-1.28205
CD9	-1.78571	-4.16667	-1.47059	-0.617284	-0.70922	-3.84615
UNC119	-0.869565	3.57143	2.12766	1.40845	1.92308	1.16279
MRPL48	-0.819672	0.833333	0.657895	-0.740741	1.04167	-0.689655
SLC7A5	0.699301	-0.694444	-7.14286	2.5641	-3.22581	4
C9orf78	0.934579	-0.961538	0.806452	-1	0.684932	-1.44928
ASB13	0.925926	-2.32558	-1.16279	-1.0989	-1.38889	-3.33333
BCL2L1	1.38889	2.22222	-0.909091	6.66667	-1.96078	9.09091
REXO2	1.28205	0.680272	-5	0.763359	-3.44828	2.32558
SEC62	1.07527	-1.33333	-1.75439	-0.862069	-1.40845	0.900901
MRPL42	2.94118	0.925926	0.666667	-1.35135	0.980392	-1.40845
CA2	2.12766	1.23457	-2.08333	2.08333	-4.16667	4.34783
RBM41	-1.31579	-1.69492	0.869565	1.5873	-0.704225	1.66667
S100A11	-0.806452	0.775194	0.649351	-0.641026	0.900901	-0.746269
FOXO3	0.636943	0.724638	-0.763359	0.917431	-0.877193	0.990099
MZB1	2.5641	1.02041	1.03093	0.854701	0.847458	0.884956
BRD9	1.03093	0.78125	0.78125	-0.680272	-0.840336	-0.724638
UBE2H	1	0.632911	-1.69492	3.7037	-1.44928	2.5641
CXCL10	-1.75439	7.69231	20	3.57143	12.5	3.22581
TMCC2	4.7619	0.877193	-3.84615	16.6667	-1.81818	33.3333
MMP9	1.88679	1	0.813008	0.775194	0.763359	-0.675676
MAPK6	0.78125	-1.14943	-0.704225	1.1236	-0.645161	-0.934579
LTF	3.33333	1.42857	-2.7027	11.1111	-1.51515	4.7619
CD177	1.85185	1.53846	1.35135	4	-1.02041	1.5625
CCNT1	-0.990099	-1.03093	-0.694444	-0.671141	-0.934579	0.826446
BSG	0.653595	1.13636	-0.970874	2.32558	-1.6129	2.27273
COX7B	0.813008	0.662252	-1.88679	1.05263	-1.14943	1.04167
PIK3C2B	-0.746269	-7.14286	-3.33333	-2.5	-1.53846	-1.72414
ARL4A	1.17647	0.699301	-2.27273	5	-1.1236	2.63158

### Sheet: Boldt_et_al_CM-UM
Gene	PfCMUM	PbNK65	PbANKA	PcAS	Py17XL	Py17XNL
TMOD1	-8.33333	2.43902	-5.88235	3.44828	-4.54545	3.0303
SRRD	-5.55556	-4	1.49254	-4.16667	1.81818	-1.72414
PRTN3	50	1.72414	4.54545	5	-2.38095	-4
MMP8	14.2857	2.63158	2.85714	-9.09091	8.33333	-4.7619
COPS3	-2.5	-4.7619	-2.43902	2.22222	2.17391	-2.5
KAT2B	-2.7027	2.08333	-1.81818	5.88235	-2.12766	1.66667
PCTP	-7.69231	-1.5873	-2.38095	-2.38095	1.75439	3.22581
RPIA	-7.14286	-1.5625	-1.5625	1.47059	1.63934	1.85185
BCL2L13	-2.63158	3.125	3.22581	-1.49254	-1.49254	1.51515
HJURP	3.57143	-2.22222	-1.47059	4	1.66667	2.08333
GPR65	-3.7037	-2.7027	-9.09091	2.94118	2.08333	-2.27273
PTGIR	-1.49254	-16.6667	-4.7619	-3.33333	-6.66667	3.57143
IL1R2	10	2.85714	4.34783	-100	2.77778	-8.33333
MYL4	-1.75439	8.33333	-3.0303	-8.33333	-1.47059	1.78571
CTSG	16.6667	100	-50	12.5	-4.7619	3.84615
TBPL1	-2.04082	-1.81818	2	-1.72414	-2.5	-1.88679
BNIP3L	-2.27273	3.33333	-2.12766	1.53846	-9.09091	7.14286
RNF11	-3.22581	4.54545	-1.5873	1.5625	-3.0303	6.25
DDX56	3.44828	-2.17391	-1.72414	-3.0303	1.85185	1.75439
LAG3	2.08333	25	16.6667	-20	50	-5
BLVRB	-2.32558	6.25	-7.69231	2.5	-2.27273	2.22222
TKT	1.63934	1.75439	-2.94118	-2.85714	2.32558	1.49254
NCAPD2	1.51515	1.49254	2.22222	3.57143	4	-1.47059
MRPL34	-1.53846	-3.84615	-1.6129	-1.85185	1.92308	1.81818
PGLYRP1	11.1111	4.16667	-1.88679	-3.84615	2.5641	1.69492
NOD2	-2.22222	-5.26316	-100	2.43902	-2.04082	-100
SLC2A6	-1.5873	-3.44828	-6.66667	2.32558	1.88679	-2.85714
USP12	-2.12766	2.12766	1.78571	-2	1.6129	-2.77778
SNX5	-2.43902	-2	1.92308	-1.6129	-1.51515	1.5873
OLFM4	100	-2.27273	10	-2.12766	33.3333	-25
CLEC4A	-2	50	14.2857	-11.1111	-7.69231	3.33333
LCN2	12.5	7.14286	3.7037	-7.14286	11.1111	-5.88235
LTF	20	33.3333	5.26316	-2.63158	100	-2.7027
SNCA	-6.25	3.57143	-2.7027	2.04082	-20	7.69231
DDX58	-1.5625	-5.55556	-12.5	2.77778	1.53846	5.55556
IGBP1	-4	-1.47059	1.85185	-1.92308	-3.125	-1.63934
P2RY14	-3.84615	9.09091	-1.63934	6.66667	-5	-2.32558
IRF7	-2.5641	1.92308	-11.1111	-1.51515	-2.7027	50
MKRN1	-1.81818	3.0303	-2.04082	1.75439	-7.14286	6.66667
MYL9	1.88679	-1.78571	1.96078	-33.3333	-4.34783	-1.53846
FECH	-3.0303	5	-3.125	-1.88679	-10	11.1111
SERPINB10	1.92308	-7.69231	-1.69492	1.78571	-5.55556	-1.6129
TESC	-5	2.5641	4	-6.25	1.5873	-4.54545
IFI44	-5.88235	1.96078	-6.25	25	-5.88235	33.3333
GP9	2.85714	1.85185	2.17391	-50	-3.22581	-1.5625
RSAD2	-33.3333	3.7037	-3.84615	3.22581	-3.84615	20
PCNT	-1.96078	2.32558	1.51515	2.27273	3.33333	-2.43902
NIF3L1	-1.78571	-6.66667	-2.63158	-1.96078	1.72414	-2.17391
ISG15	-25	5.88235	-3.33333	5.55556	-14.2857	16.6667
TNFSF10	-2.94118	-1.63934	-2.5641	-5.26316	-1.96078	2.38095
TMEM158	-4.7619	-2.38095	20	-10	-25	-9.09091
BIRC2	-3.125	-2.5	-1.53846	-4.34783	-12.5	4.16667
RTP4	-5.26316	-1.51515	-4.16667	-1.69492	-6.25	12.5
CXCL10	-4.16667	14.2857	-33.3333	1.81818	-2.43902	-3.125
FOS	-4.54545	2.94118	7.14286	16.6667	2.63158	2.5641
FAM8A1	-1.69492	2.04082	2.32558	-1.66667	-2.94118	2.12766
TSPAN5	-1.85185	1.6129	1.75439	2.17391	2.22222	-1.92308
CD177	6.66667	-1.66667	-5.55556	-4.54545	16.6667	-10
SLC20A1	-1.47059	-1.53846	1.66667	-3.125	1.5625	-1.96078
CREG1	-2.17391	4.34783	-2.08333	2.08333	-3.44828	5.26316
TUBB2A	-9.09091	3.22581	5	-4.7619	-2.85714	3.7037
ATOX1	-2.38095	1.88679	2.27273	-7.69231	-5.26316	-2.04082
MUL1	1.66667	2.77778	2.77778	-3.7037	-1.69492	-4.34783
IFIT2	-4.34783	-11.1111	-25	1.63934	-3.57143	14.2857
MMP9	1.6129	1.69492	-3.57143	-14.2857	1.78571	-2
ARL4A	-3.33333	10	2.5	-2.7027	2	2.94118
COA7	2.77778	-12.5	-3.44828	-1.5873	4.16667	-3.44828
TRIM58	-1.72414	20	8.33333	-2.5641	-3.7037	2.63158

### Sheet: Boldt_et_al_SA-UM
Gene	PfSAUM	PbNK65	PbANKA	PcAS	Py17XL	Py17XNL
BST2	-4.7619	-3.44828	-4.54545	-2.22222	-7.14286	7.69231
COL4A3BP	16.6667	2.12766	2.5	2.32558	-3.125	-2.12766
CTIF	2.43902	-2.94118	-20	-25	3.57143	-2.63158
EGR1	-4.16667	10	25	-50	10	-100
REV3L	4.54545	-5.88235	-2.27273	3.44828	-2.94118	5.55556
TNFSF14	-3.125	-2.85714	-2.63158	-12.5	-2.22222	-2.08333
G0S2	-11.1111	-4.16667	-4.16667	-33.3333	5.26316	3.57143
C3AR1	8.33333	-2.38095	-2	7.69231	2.08333	2.43902
IDO1	-7.69231	25	2.5641	4.54545	3.0303	5.88235
PRDM1	2.38095	-4.7619	-1.96078	-4.34783	14.2857	-1.96078
GAPVD1	2.04082	3.84615	2.04082	4.16667	2.77778	2.7027
FOS	-50	3.33333	9.09091	16.6667	4.34783	3.33333
DNAJB6	2.63158	3.22581	-2.08333	-1.96078	-3.7037	6.66667
SLC29A3	12.5	-8.33333	-4.7619	5.26316	-2.12766	14.2857
ARFIP2	-2.27273	2.43902	2.85714	2.43902	2.17391	-11.1111
COQ3	2.7027	5	-2.22222	-9.09091	-3.44828	2.5
IFI35	-5	-2.32558	-5.55556	-2.38095	-1.96078	4.7619
IL1R2	9.09091	3.125	5.26316	-100	4.7619	-9.09091
CTSG	20	50	-50	10	-9.09091	5.26316
MST1R	-6.66667	-33.3333	33.3333	4	5.88235	-7.14286
ARG1	4	100	100	-5	-33.3333	-33.3333
IRF7	-3.44828	2.27273	-14.2857	-2.08333	-4.54545	25
LTF	100	20	6.66667	-2.77778	100	-3.7037
METTL9	2.08333	1.96078	-2.43902	2.12766	-2.32558	3.125
MPHOSPH10	2.5	-4.34783	-3.22581	3.7037	2.5	-2.22222
GADD45A	4.34783	4	-2.32558	2.04082	-2.43902	4
UBE2O	25	5.55556	-4.34783	-2.17391	-8.33333	8.33333
CA2	10	4.54545	-12.5	3.22581	-2.7027	4.54545
TIMM22	-3.22581	2.77778	2.94118	-3.125	2	-2.38095
TRAPPC12	1.96078	-2.7027	-2.77778	2.63158	2.27273	3.84615
SLC4A1	3.0303	6.66667	-11.1111	3.57143	3.84615	4.34783
P2RY14	-2.17391	7.14286	-2.17391	6.25	-11.1111	-3.22581
PAQR4	3.57143	16.6667	5.88235	-7.14286	4	-2.85714
ASB13	-2.5641	2.63158	-3.44828	-2.27273	-5.55556	2.32558
CDON	5.26316	2.22222	5	-3.33333	2.63158	-3.0303
FOXN2	14.2857	-2	-3.125	2.94118	3.22581	-2.5641
LGMN	2.22222	6.25	2.7027	-2.5	4.16667	-2.17391
NDUFC1	3.7037	11.1111	7.69231	3.0303	-6.66667	-2.27273
MMP9	6.25	2.08333	-4	-11.1111	2.5641	-2.94118
CCNB2	2.94118	9.09091	3.7037	8.33333	6.25	6.25
MAP3K1	2.77778	-3.57143	-2.38095	3.84615	3.33333	-2.77778
TNFRSF12A	-3.33333	-3.0303	-3.57143	14.2857	-2.04082	-50
MGAM	2.12766	14.2857	-16.6667	-6.66667	7.69231	3.44828
RAPGEF6	-3.84615	2.17391	2.12766	-2	2.38095	-2
IFI44	-2	2.5	-8.33333	20	-12.5	20
ISG15	-33.3333	5.26316	-3.84615	5.88235	-20	12.5
TUBB2A	-7.14286	3.7037	6.25	-5.55556	-5	5
TMCC2	5.55556	12.5	-3.33333	2.7027	16.6667	2.04082
CD177	2.32558	-2.04082	-7.14286	-4.7619	25	-10
OLFM4	5.88235	-2.5641	10	-2.5641	50	-16.6667
ARL4A	2.85714	7.69231	3.0303	-2.85714	2.85714	4.16667

### Sheet: Idaghdour_et_all_UM-Healthy
Gene	PfUMH	PbNK65	PbANKA	PcAS	Py17XL	Py17XNL
C1QB	100	10	2.43902	3.7037	11.1111	1.81818
LAG3	50	0.636943	-0.699301	1.44928	-3.57143	0.934579
FCER1A	-25	-0.473934	-1.66667	-0.421941	-0.487805	0.694444
BCL6	1.69492	-0.806452	0.411523	-0.473934	0.480769	-0.429185
BCL11A	-0.436681	-1.33333	-0.657895	-0.990099	-0.847458	-0.970874
PDCD1	7.14286	50	16.6667	33.3333	50	50
PID1	-1.21951	-0.694444	-0.47619	-0.434783	0.436681	0.961538
FGR	0.502513	0.518135	0.769231	0.657895	0.719424	1.11111
MMP9	33.3333	0.549451	0.487805	0.47619	0.469484	-0.440529
ID3	-3.22581	-1.66667	-0.662252	0.4	0.520833	-0.431034
AP1S2	-1.51515	-0.507614	-0.4	-0.526316	0.492611	-0.452489
C1QC	20	5.88235	1.14943	1.96078	14.2857	1.78571
LY86	-5	-0.414938	0.429185	-0.469484	0.502513	-1.06383
HVCN1	-1.42857	-0.529101	-0.4329	0.558659	-0.621118	-0.531915
C1QA	10	3.84615	0.925926	1.75439	8.33333	1.42857
MXD3	0.719424	3.44828	3.0303	5.26316	4	2.5641
IFNG	8.33333	4.54545	2.27273	2.7027	2.12766	4.34783
SBNO2	1.92308	0.571429	1.08696	1.49254	0.833333	1.23457
ACOT7	0.543478	1.75439	1.78571	1.14943	2.27273	0.757576
ELMO2	0.549451	0.724638	0.980392	0.478469	0.813008	0.480769
PLEKHA1	-0.729927	-1.14943	-1.17647	-0.952381	-0.584795	-0.746269
PHTF1	0.699301	-0.75188	-0.454545	-0.492611	-0.598802	0.395257
GYG1	1.88679	0.934579	0.892857	0.666667	0.952381	0.606061
UBE2C	2.43902	0.393701	-1.6129	0.833333	-2.38095	1.19048
TREM1	-1.6129	1.78571	1.19048	0.401606	0.645161	2.43902
MTHFD2	0.990099	0.719424	-0.512821	-0.438596	-0.869565	1.69492
CCNY	-0.769231	-0.606061	-0.49505	-0.549451	-0.518135	-0.833333
RPL21	-1.78571	-0.469484	-0.793651	-0.403226	-0.571429	-0.393701
SGK1	-2.5641	0.411523	0.526316	0.740741	0.420168	0.613497
DRAM1	0.75188	-0.581395	-0.436681	0.869565	0.636943	3.0303
KIF5B	0.446429	-0.763359	-0.574713	-0.636943	-0.740741	-0.423729
SPPL2A	0.440529	0.657895	0.78125	0.483092	0.444444	0.584795
BEND5	-0.52356	-2.17391	-1.96078	-0.675676	-0.512821	-1.5873
APEX2	0.403226	-0.420168	-2.04082	0.78125	0.446429	0.735294
TBK1	0.578035	-0.502513	-0.398406	0.409836	-0.510204	0.632911
EBI3	5.55556	3.33333	2.77778	0.452489	6.66667	-0.549451
ICAM2	-0.628931	1.25	0.806452	1.16279	1.92308	0.724638
FAM102A	-0.617284	0.429185	0.442478	-0.518135	0.529101	-1.33333
ZBTB32	0.460829	3.125	0.934579	6.66667	9.09091	8.33333
IRAK3	0.943396	-0.689655	-0.617284	-0.471698	-0.78125	0.505051
TOP3A	-0.393701	-0.510204	-0.490196	-0.52356	-0.534759	-0.609756
NUSAP1	1.1236	-0.416667	-2	1.0989	-2.22222	1.63934
GPR55	0.621118	0.943396	0.689655	0.961538	1.42857	1.08696
KIF20A	0.613497	4	4.16667	1	4.7619	1.96078
BCL3	2.32558	7.69231	7.69231	4.7619	3.7037	11.1111
CENPA	0.4329	0.769231	0.471698	-0.462963	0.5	0.561798
B4GALT5	1.66667	0.840336	0.613497	0.512821	0.75188	0.595238
LFNG	-0.813008	0.591716	0.497512	1.05263	0.609756	0.714286
TSPAN17	0.675676	0.584795	0.8	0.568182	1.72414	-1.6129
ASPM	0.714286	1.5625	0.649351	0.485437	3.44828	0.952381
TOP2A	4.34783	4.7619	4	0.970874	2.77778	2.7027
PSTPIP2	4.54545	-0.662252	-0.735294	-2.5	-0.471698	0.529101
HAVCR2	0.884956	-0.490196	-0.653595	0.584795	0.393701	1.05263
RNASE6	-2.63158	-0.492611	-0.460829	-0.49505	0.411523	-0.526316
HMMR	0.826446	6.25	7.14286	0.684932	2.5641	2.5
LRRN3	-2.38095	-0.442478	0.529101	0.645161	0.649351	-1.88679
STAMBPL1	0.680272	-0.404858	0.414938	-0.543478	0.414938	-0.617284
BCAT1	0.546448	7.14286	4.34783	9.09091	7.14286	2.12766
PRF1	2.7027	2.85714	3.22581	1.33333	1.88679	0.813008
MEF2C	-0.746269	-1.02041	-0.917431	-0.588235	-0.724638	-0.909091
ANXA3	1.75439	0.740741	-0.434783	0.757576	3.0303	0.649351
CDCA5	3.7037	16.6667	3.33333	1.72414	33.3333	1.51515
CD302	-0.666667	-1.0101	-3.125	-0.763359	-0.793651	2.27273
AURKA	1.04167	3.57143	5	-0.5	1.5625	0.719424
ADCY3	1.38889	0.471698	0.413223	0.534759	0.401606	-0.671141
PRC1	1.47059	14.2857	11.1111	3.33333	10	10
DLGAP5	0.934579	0.704225	0.595238	-0.613497	0.458716	0.540541
VIPR1	-0.840336	-1.11111	0.44843	-0.460829	-0.540541	-1.26582
MTF1	0.775194	0.431034	0.549451	-0.398406	-0.42735	0.52356
ARID5B	0.409836	-0.684932	-0.757576	-0.641026	-0.568182	-1.31579
CCR3	-6.66667	-0.980392	-0.598802	-2.43902	-0.8	-6.66667
GLIPR1	-1.02041	0.436681	0.480769	-0.625	0.452489	-0.568182
TUBA1B	0.429185	1.1236	0.819672	0.775194	0.819672	0.70922
AIM2	3.0303	-0.515464	0.483092	-0.411523	-0.416667	0.460829
TPX2	0.671141	1.2987	0.680272	2.32558	1.14943	1.40845
PFKP	0.625	2.12766	2.94118	1.26582	0.980392	1.16279
PGS1	0.70922	0.775194	0.826446	0.826446	0.925926	0.591716
FCER1G	0.487805	0.649351	0.543478	0.546448	0.877193	0.704225
UHRF1	1.08696	11.1111	8.33333	6.25	6.25	7.14286
DHRS3	-0.558659	0.558659	-0.531915	0.60241	0.729927	-0.763359
HK3	1.11111	2.27273	2.85714	1.88679	2.32558	0.806452
ITGAD	1.26582	9.09091	3.44828	8.33333	2.08333	14.2857
FCGRT	-0.537634	0.520833	0.46729	-0.653595	0.591716	0.454545
DDIT4	9.09091	1.17647	0.787402	3.125	0.689655	0.483092
CCNB2	3.57143	1.23457	0.70922	0.862069	0.531915	2
DYRK2	-0.505051	-0.438596	-0.502513	0.420168	-0.546448	-0.578035
IL18R1	5.88235	-0.578035	-0.558659	-1.11111	-0.543478	-0.740741
ARPC5L	0.485437	-0.540541	-0.625	-0.877193	-0.662252	-0.662252
MELK	0.47619	25	33.3333	12.5	25	20
SMPDL3A	1.25	0.478469	0.485437	-0.507614	0.613497	0.625
SPNS3	-0.408163	-0.735294	-1.88679	0.396825	0.49505	-0.653595
GCH1	1.5625	-0.925926	-1.53846	-0.735294	-0.704225	0.546448
VNN1	4.7619	-12.5	-100	-100	-1.31579	-100
STOM	1.85185	-0.398406	-0.632911	0.909091	-0.483092	0.943396
NCAPG	1.17647	3.22581	6.25	1.21951	1.36986	2.22222
CEP55	1.2987	100	25	50	100	33.3333
ACTN1	-0.657895	-0.440529	-0.478469	1.25	0.442478	0.473934
TK1	2.5	5.26316	4.7619	0.70922	3.33333	3.7037
ACP2	0.568182	1.44928	1.33333	1.38889	1.44928	4.7619
DDX27	-0.42735	0.413223	0.401606	0.416667	-0.406504	-0.406504
IL13RA1	-0.561798	-0.44843	0.406504	-0.454545	0.507614	-0.574713
RPL26	-0.492611	0.396825	-0.52356	0.429185	0.429185	-0.47619
CXCR6	2.94118	1.35135	0.684932	2.85714	0.526316	2.08333
PNN	0.473934	-0.613497	0.41841	-0.793651	-0.564972	-0.8
VPREB3	-1.06383	-1.0989	-1.02041	0.487805	-0.478469	-2.17391
HMGB2	0.398406	1	1.23457	-0.813008	0.666667	-0.425532
CHEK1	0.395257	1.21951	1.75439	-2	0.806452	0.543478
TGFBI	-3.33333	1.07527	1.36986	1.06383	1.38889	0.819672
ZFP36L2	-0.606061	-0.598802	-0.561798	-0.561798	-0.606061	-0.775194
BIRC5	0.574713	2.43902	2.12766	0.413223	1.21951	1.66667
ANKRD22	16.6667	1.04167	1.69492	5	2.85714	1.07527
TYMS	2.77778	1.63934	0.520833	-0.840336	1.0101	0.990099
SLAMF7	0.490196	0.819672	0.641026	-0.465116	0.47619	-0.44843
VAMP5	3.44828	0.847458	0.404858	0.729927	1.07527	1.28205
CLEC1B	2.17391	0.487805	0.395257	1.19048	0.746269	-1
HJURP	0.41841	0.485437	0.645161	-0.529101	0.413223	0.456621
NBN	0.425532	0.45045	-0.540541	0.531915	0.44843	-0.420168
SLU7	0.401606	-0.406504	-0.403226	0.406504	0.425532	0.564972
ARG1	7.69231	-0.854701	-50	-0.8	0.581395	1.35135
FCGR1A	6.25	2.5641	3.84615	1.5873	4.54545	0.520833
GBP5	11.1111	4.34783	14.2857	11.1111	3.22581	6.25
BUB1	0.724638	20	9.09091	5.88235	20	16.6667
PSMD1	0.641026	0.505051	0.591716	-0.694444	0.41841	0.537634
TXNDC12	-1	0.746269	0.943396	-0.436681	0.657895	0.4329
TSPAN14	0.694444	0.425532	0.555556	0.591716	0.574713	0.416667
LDLR	1.0101	-0.458716	-0.462963	-0.606061	0.4329	0.598802
H2AFJ	0.854701	-1.13636	-1.07527	0.458716	-0.884956	0.436681
C3AR1	1.63934	2	0.671141	-1.08696	2.94118	0.421941
CNIH4	0.420168	0.480769	0.446429	0.510204	0.490196	0.534759
BATF	0.925926	1.40845	1	1.2987	1.66667	2.94118
LDHA	0.438596	0.961538	0.628931	0.574713	0.909091	0.552486
AURKB	1.28205	2.7027	0.877193	2.63158	4.16667	3.84615
CTLA4	4	1.47059	0.552486	-0.446429	-0.505051	1.75439
TCN2	0.431034	0.833333	0.546448	0.628931	1.03093	0.485437
RNF19B	1.33333	0.621118	1.03093	0.714286	0.671141	-0.398406
HDAC4	0.483092	1.53846	1.63934	1.0101	0.775194	-0.446429
CCNA2	0.909091	-0.543478	-0.900901	-0.704225	-1.23457	-0.492611
CD63	0.462963	-0.5	-2.7027	0.46729	-0.460829	-1.02041
STX11	0.653595	0.434783	0.452489	0.480769	0.714286	-1.38889
FCGR1B	3.84615	2.5641	3.84615	1.5873	4.54545	0.520833
PLEKHG3	-0.689655	-0.403226	1.0989	-1.23457	0.699301	-2.38095
DUSP1	0.591716	2.63158	2.22222	2.08333	1.53846	1.13636
GNG11	-0.961538	-0.729927	-0.510204	0.505051	0.625	-4
SNRPD3	-1.5873	0.531915	0.568182	-0.699301	-0.404858	-0.434783
CDKN3	0.757576	-0.465116	-2.5	-1.81818	0.558659	0.403226
MCOLN2	0.704225	-0.588235	-0.537634	-1.03093	-0.408163	-0.401606
SUSD3	-0.456621	-0.42735	-0.42735	0.819672	0.934579	0.497512
BCKDHA	-0.421941	-0.568182	0.421941	0.671141	0.641026	-0.666667
C12orf10	-0.416667	0.793651	0.884956	0.502513	0.943396	-0.408163
TSPAN5	-14.2857	0.409836	-0.438596	-0.423729	0.440529	-0.5
SAMSN1	0.806452	-0.617284	0.393701	-1.1236	-0.537634	0.510204
IGF2BP3	0.571429	33.3333	12.5	16.6667	5	12.5
STXBP2	0.787402	0.990099	0.909091	0.598802	0.694444	0.657895
FBXO6	1.23457	0.869565	0.409836	1.20482	1.28205	0.458716
CD274	0.442478	0.564972	1.38889	1.13636	0.588235	0.502513
DHRS9	1.20482	0.826446	1.81818	-0.45045	1.6129	-0.980392
PGLYRP1	4.16667	0.555556	-0.408163	-0.581395	0.465116	-0.45045
TAP1	0.60241	1.69492	2.17391	2.5641	1.25	0.847458
CDT1	0.869565	1.28205	0.584795	4.34783	2.63158	1.72414
TIMM10	2.08333	0.401606	-0.458716	2.38095	0.840336	1.44928
KBTBD11	-0.636943	0.537634	0.621118	0.497512	0.45045	-0.515464
SPI1	0.404858	0.421941	0.606061	0.404858	0.515464	0.684932
SAMD9L	1.36986	-0.628931	0.581395	-0.806452	0.423729	-1.14943
LAPTM4B	0.819672	-3.0303	-1.20482	-7.69231	0.552486	-3.125
CYP27A1	-2.04082	-1.92308	-1.44928	-1.6129	-0.862069	-1.53846
RGS18	-0.413223	-1.08696	-0.714286	-0.431034	0.4	-5.55556
CCRL2	1.07527	8.33333	5.88235	25	12.5	25
MBNL3	-2.85714	1.38889	1.85185	10	1.75439	3.57143
IL18RAP	0.632911	0.625	0.492611	0.609756	0.403226	0.862069
PARP9	0.609756	0.666667	1.26582	0.787402	0.628931	0.444444
MCM2	0.735294	0.641026	0.666667	0.564972	0.421941	0.442478
GNL3L	-0.512821	-0.632911	-0.854701	-0.689655	-1.0989	-0.414938
FKBP5	0.8	1.49254	1.16279	0.769231	0.917431	-0.41841
GALM	0.465116	-2.77778	-2.38095	-1.66667	-0.595238	-3.33333
CLEC4D	1.14943	1.05263	0.840336	-0.395257	0.826446	-0.465116
MSRB2	0.649351	0.454545	0.636943	-0.414938	1.19048	-1.0989
ESAM	0.520833	0.452489	0.5	0.425532	1	-1.20482
SLAMF8	0.534759	5	5.26316	4.54545	3.84615	2.04082
SERPING1	3.125	-1.96078	-20	-5.55556	0.900901	-4.16667
ACTA2	0.952381	0.78125	1.11111	-0.892857	1.51515	1.21951
CRISPLD2	0.900901	2.94118	0.763359	4.16667	5.55556	2.85714
SULF2	-0.584795	0.47619	0.505051	0.900901	1.69492	-1.49254
HSPB1	2	4.16667	0.60241	-1.51515	5.88235	-9.09091
JAK2	0.452489	-0.512821	-0.469484	-0.444444	-0.555556	-0.4
GZMA	0.480769	2.04082	1.28205	0.680272	1.1236	0.636943
CKS2	0.396825	0.892857	1.04167	0.41841	0.769231	0.641026
RGL1	0.540541	0.680272	0.440529	-0.617284	1.16279	1.04167
CCR7	-0.45045	-0.46729	-0.609756	-0.44843	-0.46729	-0.645161
RPL23	-0.892857	-0.4	-0.588235	0.4329	-0.454545	0.478469
NAAA	-0.684932	0.900901	1.05263	0.854701	0.970874	0.840336
ZC3H12A	0.497512	-0.462963	1.0101	-1.02041	-0.396825	0.404858
CD3G	-0.581395	0.877193	0.746269	-0.442478	0.497512	0.555556
JUN	0.662252	0.70922	1.21951	3.0303	0.60241	1.36986
CD177	2.27273	0.757576	0.75188	1.85185	-0.617284	1.03093
WARS	1.44928	2.32558	2.32558	3.84615	1.47059	1.2987
STAT1	0.645161	0.970874	0.869565	1.31579	1.02041	0.42735
MYOF	1.13636	2.22222	1.06383	1.42857	2.04082	1.5625
ASCC2	-1.72414	1.26582	0.729927	1.47059	1.05263	0.892857
TNFAIP3	0.588235	1.31579	2.63158	-0.595238	0.462963	0.628931
HSP90AA1	0.793651	0.909091	0.694444	0.537634	0.456621	0.413223
OAZ2	-0.564972	-0.699301	-0.740741	0.490196	-0.787402	-0.462963
S1PR5	0.510204	0.49505	-0.534759	0.649351	-0.438596	0.884956
PADI4	0.555556	0.787402	0.813008	0.719424	0.961538	-0.396825
DUSP5	0.46729	1.81818	1.2987	2.12766	1.40845	1.92308
STRADB	-12.5	-0.497512	-0.961538	0.884956	-0.892857	0.78125
CST7	0.740741	2.38095	1.51515	1.36986	1.06383	0.917431
HMOX1	0.847458	0.653595	0.578035	3.22581	1.13636	5.26316
HIST1H1C	1.0989	0.862069	0.724638	2.94118	1.33333	0.729927
FBXO7	-2.22222	-0.574713	-1.1236	0.980392	-1.11111	0.869565
IKZF1	-0.917431	0.460829	0.456621	0.393701	0.398406	0.507614
CARD9	-0.44843	0.917431	0.990099	0.724638	1.78571	1.0101
EPSTI1	0.862069	0.952381	1.13636	0.746269	0.854701	0.689655
CAT	-0.458716	0.395257	-1.42857	1.17647	-1.17647	1.85185
UBXN6	-1.81818	0.60241	0.423729	0.917431	0.549451	0.471698
IL1R2	1.40845	1.5873	1.72414	1.53846	0.561798	0.60241
MYL4	-5.26316	-1.06383	-1.5873	-1.78571	-1.08696	-0.900901
ABCA1	0.531915	-1.85185	-0.704225	-1.35135	-1.35135	-1.47059
CDC20	1.03093	3.7037	10	1.40845	2.7027	0.769231
SLC39A8	0.471698	5.55556	0.719424	14.2857	16.6667	2.77778
HSP90AB1	0.5	1.20482	0.847458	1.07527	0.763359	0.581395
TESC	-1.53846	0.884956	0.515464	0.540541	0.70922	0.588235
PTPRC	-1.05263	-0.595238	-0.431034	-0.555556	-0.632911	0.409836
LRRFIP1	0.478469	0.483092	0.571429	-0.552486	0.434783	0.490196
PHGDH	0.444444	1.88679	2.08333	0.943396	1.20482	0.49505
RTP4	0.598802	1.36986	1.5625	2.04082	2.43902	0.438596
SLC25A39	-0.469484	0.52356	-0.833333	1.28205	-1.2987	0.787402
HAGH	-1.16279	0.609756	-1.35135	1.63934	-2.5	2.63158
SPATA13	-0.552486	-0.645161	-0.425532	0.408163	-0.680272	1.25
SLC25A37	-0.763359	-0.671141	-3.57143	0.662252	-3.125	0.469484
FKBP4	0.411523	0.8	0.862069	0.440529	0.735294	-0.826446
PDZK1IP1	-1.35135	-0.552486	-0.675676	1.69492	0.395257	0.512821
BLVRB	-1.19048	1.42857	-0.420168	3.57143	-0.653595	4.54545
ADIPOR1	-0.877193	-0.534759	-1.47059	1.04167	-1.26582	0.558659
ST6GALNAC4	-0.454545	-0.561798	-0.507614	0.571429	0.473934	-0.699301
SNCA	-1.96078	-0.446429	-2.5641	0.847458	-2	0.680272
TMOD1	-2.12766	0.4329	-1.25	2.27273	-2.17391	3.44828
MMP8	0.980392	1.19048	1.31579	0.42735	-0.431034	1.1236
RETN	1.49254	-6.66667	-5.55556	-20	0.675676	-0.675676
SESN3	-1.31579	-0.546448	-0.396825	-0.520833	-0.485437	-0.925926
LAP3	0.49505	1.51515	0.775194	0.75188	0.990099	0.877193
LGALS3	-0.518135	1.72414	1.40845	0.632911	1.63934	0.854701
FOXO3	-0.526316	0.444444	-0.465116	0.578035	-0.52356	0.621118
ALAS2	-0.595238	0.423729	-1.92308	0.934579	-1.96078	0.46729
SMOX	-0.406504	0.714286	-0.518135	2.17391	-0.684932	3.22581
HP	0.515464	0.456621	0.416667	-0.515464	0.578035	1.17647
HEMGN	-0.4	-2.08333	-4.54545	0.925926	-7.69231	0.75188
GMPR	-0.970874	0.526316	-0.473934	7.14286	1.04167	0.793651
RPS23	-0.529101	0.41841	-0.444444	0.456621	0.409836	0.411523
TRIM58	-0.423729	-0.408163	-6.66667	2.77778	-0.757576	2.32558
TNS1	-0.434783	-1.03093	-1.49254	2.22222	1.81818	-0.487805
TUBB2A	-0.78125	0.813008	0.564972	1.92308	1.49254	0.571429
EPB42	-0.833333	0.675676	-0.970874	3.44828	-1.5873	5
SLC4A1	-0.507614	1.16279	-0.952381	4	-1.85185	5.88235
IDO1	0.414938	1.6129	-0.45045	-0.621118	5.26316	-7.69231
