## Supplementary File 20 GO Term Background Gene Lists for "Comparative transcriptomic analysis reveals translationally relevant processes in mouse models of malaria"

### Sheet: Key
Table Column Names Key
Description: Lists of genes used as the input for the Gene Ontology (GO) analysis background gene lists
Gene	Gene symbol
Tab Name Key
UM	Uncomplicated Malaria
CM	Cerebral Malaria
SA	Severe Anaemia
Healthy	Healthy
CH	Cerebral Malaria + Hyperlactatemia
HL	Hyperlactatemia
Idaghdour et al., 2012	The human microarray data from: Idaghdour et al., 2012
Boldt	The human U133A microarray data from: Boldt, A.B., Van Tong, H., Grobusch, M.P., Kalmbach, Y., Ella, A.D., Kombila, M., Meyer, C.G., Kun, J.F., Kremsner, P.G. & Velavan, T.P. (2019). The blood transcriptome of childhood malaria. EBioMedicine, 40, 614-625.
RNASeq	RNASeq human dataset from: Lee, H.J. et al., 2018

### Sheet: Mouse_RNASeq_CH-UM
Gene
MMP8
CYSTM1
HSPA4L
OLFM4
HSPH1
BEND4
MCEMP1
P4HA1
EMP1
IL1R2
CLEC5A
RHOB
DNAJB1
BAG3
RAB13
S100A8
SPP1
CKS2
HDC
FRY
HINT1
CHORDC1
DNAJB4
DNAJA4
PLIN2
RPL39
RETN
LCN2
LAPTM4B
CACYBP
ITGA7
CLEC7A
SLC5A3
SERPINH1
MARCO
SLPI
CCRL2
HSP90AA1
FABP5
UQCRHL
FGL2
LMNA
P4HA2
ABCA13
RGS1
IL10
CD177
FLT1
ABCG1
SLC7A11
LTF
ARG1
JUN
RBM43
TGFBI
GRAMD1B
PDZK1IP1
HMOX1
ATP9A
PFDN4
ARG2
SPINT1
HGF
FKBP4
SDC4
CD83
IFIT2
C15orf48
SLC39A8
PID1
PPARG
ASPRV1
CD300LD
FCER1A
MMP9
CA2
UPB1
MMRN1
TNIP3
VCAM1
HP
CCR3
MS4A2
RSAD2
F2RL1
RAB6B
G0S2
CPA3
CMPK2
CCL2
PCYT1B
HSD11B1
CTSG
HSPB1
ISG15
CXCL10
CA1
IGLV4-69
LPL
CTSE

### Sheet: Mouse_RNASeq_CM-UM
Gene
ITGA9
RGS1
PID1
SLPI
PHGDH
SLC7A11
CHIT1
ITGAD
IL1R2
ABCA13
IGHA2
MMP9
VCAM1
MMP8
OLFM4
LTF
HDC
CAV2
SDC1
CTSG
MS4A2
RETN
UPB1
GRAMD1B
IGHA1
CD177
MAOA
CHI3L1
FCER1A
LCN2
SLC14A1
CTSE

### Sheet: Mouse_RNASeq_HL-UM
Gene
MMP8
UGCG
CYSTM1
OLFM4
LTF
S100A8
ARL4A
HP
IL1R2
MMP9
LCN2
MCEMP1
ANXA3
CKS2
RAB13
CHIT1
CA2
ITGA9
ARG1
GADD45A
EMP1
SPP1
SDC4
RETN
SLPI
DHCR7
ART4
VCAM1
TMEM56
ABCA13
CTSG
SPINT1
IL10
RHAG
HSPA4L
TMCC2
C15orf48
CD177
CCR3
SPTA1
LAMB3
THBS1
CA1
PLA2G7
ITGAD
HSPH1
ASPRV1
RHCE
PLSCR4
HSD11B1
RAB6B
SERPINH1
AQP1
G0S2
TNIP3
HDC
MAOA
SERPINB10
CCL2
MDGA1

### Sheet: Boldt_et_al_Healthy-UM
Gene
PID1
G0S2
RNF13
BPGM
S1PR1
MARCH3
EGR1
NR1D2
ZBTB38
STAT3
FOS
AKAP12
CD3G
ANK1
ENO3
RBL2
OPTN
MPHOSPH10
ZWINT
EXOC5
TSPO2
HK1
PTPN4
PINK1
GYPB
PBX3
FRMD8
MAP3K1
2001-03-01
MFSD11
FOXO4
FZD4
MST1R
RHD
RBBP5
TNS1
RAD54B
CD180
SLC25A37
ZC3HAV1
RNASE6
CEP72
HMGB2
CNPPD1
EMILIN2
RNF10
TMEM168
KIAA0100
MS4A1
HTRA1
MON1B
TIMP2
DMTN
SLC1A5
QSOX1
FANCG
UBTD1
TMEM230
COL4A3BP
CA1
GAS8
MPP1
PPP2R5E
PDP1
TERF2IP
CCR3
RIOK3
RAB11FIP1
OAT
BBX
KLF1
WBP2
TLR2
PIM2
WDR45
BNIP3L
NAGK
VAT1
PTTG1
PPP1R15A
FECH
TNFRSF12A
DIP2A
ZFP36
TK1
NUCB1
EXD2
2008-03-01
PRTN3
CLASRP
MINPP1
GGTLC2
GPX1
DDX58
CRIP1
CCNB1
HGSNAT
LIMD2
PIP4K2A
SLC29A3
VNN1
SPIN1
RAPGEF6
LGALS13
ABLIM1
PKMYT1
MAPK3
MMD
USF2
SNCA
SF3B1
FOXN2
ACP6
AP1G1
C11orf68
C14orf132
FCHO1
NCF2
NDUFC1
DDX21
HMBS
TXNIP
EPB42
FNBP4
C3AR1
TSPAN14
MAP3K14
CTNNB1
PPP4C
CKS2
TUBB2A
HIST1H1C
TNFRSF1A
GCLC
CD9
UNC119
MRPL48
SLC7A5
C9orf78
ASB13
BCL2L1
REXO2
SEC62
MRPL42
CA2
RBM41
S100A11
FOXO3
MZB1
BRD9
UBE2H
CXCL10
TMCC2
MMP9
MAPK6
LTF
CD177
CCNT1
BSG
COX7B
PIK3C2B
ARL4A

### Sheet: Boldt_et_al_UM-CM
Gene
TMOD1
SRRD
PRTN3
MMP8
COPS3
KAT2B
PCTP
RPIA
BCL2L13
HJURP
GPR65
PTGIR
IL1R2
MYL4
CTSG
TBPL1
BNIP3L
RNF11
DDX56
LAG3
BLVRB
TKT
NCAPD2
MRPL34
PGLYRP1
NOD2
SLC2A6
USP12
SNX5
OLFM4
CLEC4A
LCN2
LTF
SNCA
DDX58
IGBP1
P2RY14
IRF7
MKRN1
MYL9
FECH
SERPINB10
TESC
IFI44
GP9
RSAD2
PCNT
NIF3L1
ISG15
TNFSF10
TMEM158
BIRC2
RTP4
CXCL10
FOS
FAM8A1
TSPAN5
CD177
SLC20A1
CREG1
TUBB2A
ATOX1
MUL1
IFIT2
MMP9
ARL4A
COA7
TRIM58

### Sheet: Boldt_et_al_UM-SA
Gene
BST2
COL4A3BP
CTIF
EGR1
REV3L
TNFSF14
G0S2
C3AR1
IDO1
PRDM1
GAPVD1
FOS
DNAJB6
SLC29A3
ARFIP2
COQ3
IFI35
IL1R2
CTSG
MST1R
ARG1
IRF7
LTF
METTL9
MPHOSPH10
GADD45A
UBE2O
CA2
TIMM22
TRAPPC12
SLC4A1
P2RY14
PAQR4
ASB13
CDON
FOXN2
LGMN
NDUFC1
MMP9
CCNB2
MAP3K1
TNFRSF12A
MGAM
RAPGEF6
IFI44
ISG15
TUBB2A
TMCC2
CD177
OLFM4
ARL4A

### Sheet: Idaghdour_et_All_UM-Healthy
Gene
C1QB
LAG3
FCER1A
BCL6
BCL11A
PDCD1
PID1
FGR
MMP9
ID3
AP1S2
C1QC
LY86
HVCN1
C1QA
MXD3
IFNG
SBNO2
ACOT7
ELMO2
PLEKHA1
PHTF1
GYG1
UBE2C
TREM1
MTHFD2
CCNY
RPL21
SGK1
DRAM1
KIF5B
SPPL2A
BEND5
APEX2
TBK1
EBI3
ICAM2
FAM102A
ZBTB32
IRAK3
TOP3A
NUSAP1
GPR55
KIF20A
BCL3
CENPA
B4GALT5
LFNG
TSPAN17
ASPM
TOP2A
PSTPIP2
HAVCR2
RNASE6
HMMR
LRRN3
STAMBPL1
BCAT1
PRF1
MEF2C
ANXA3
CDCA5
CD302
AURKA
ADCY3
PRC1
DLGAP5
VIPR1
MTF1
ARID5B
CCR3
GLIPR1
TUBA1B
AIM2
TPX2
PFKP
PGS1
FCER1G
UHRF1
DHRS3
HK3
ITGAD
FCGRT
DDIT4
CCNB2
DYRK2
IL18R1
ARPC5L
MELK
SMPDL3A
SPNS3
GCH1
VNN1
STOM
NCAPG
CEP55
ACTN1
TK1
ACP2
DDX27
IL13RA1
RPL26
CXCR6
PNN
VPREB3
HMGB2
CHEK1
TGFBI
ZFP36L2
BIRC5
ANKRD22
TYMS
SLAMF7
VAMP5
CLEC1B
HJURP
NBN
SLU7
ARG1
FCGR1A
GBP5
BUB1
PSMD1
TXNDC12
TSPAN14
LDLR
H2AFJ
C3AR1
CNIH4
BATF
LDHA
AURKB
CTLA4
TCN2
RNF19B
HDAC4
CCNA2
CD63
STX11
FCGR1B
PLEKHG3
DUSP1
GNG11
SNRPD3
CDKN3
MCOLN2
SUSD3
BCKDHA
C12orf10
TSPAN5
SAMSN1
IGF2BP3
STXBP2
FBXO6
CD274
DHRS9
PGLYRP1
TAP1
CDT1
TIMM10
KBTBD11
SPI1
SAMD9L
LAPTM4B
CYP27A1
RGS18
CCRL2
MBNL3
IL18RAP
PARP9
MCM2
GNL3L
FKBP5
GALM
CLEC4D
MSRB2
ESAM
SLAMF8
SERPING1
ACTA2
CRISPLD2
SULF2
HSPB1
JAK2
GZMA
CKS2
RGL1
CCR7
RPL23
NAAA
ZC3H12A
CD3G
JUN
CD177
WARS
STAT1
MYOF
ASCC2
TNFAIP3
HSP90AA1
OAZ2
S1PR5
PADI4
DUSP5
STRADB
CST7
HMOX1
HIST1H1C
FBXO7
IKZF1
CARD9
EPSTI1
CAT
UBXN6
IL1R2
MYL4
ABCA1
CDC20
SLC39A8
HSP90AB1
TESC
PTPRC
LRRFIP1
PHGDH
RTP4
SLC25A39
HAGH
SPATA13
SLC25A37
FKBP4
PDZK1IP1
BLVRB
ADIPOR1
ST6GALNAC4
SNCA
TMOD1
MMP8
RETN
SESN3
LAP3
LGALS3
FOXO3
ALAS2
SMOX
HP
HEMGN
GMPR
RPS23
TRIM58
TNS1
TUBB2A
EPB42
SLC4A1
IDO1
